# High-throughput optimized prime editing mediated endogenous protein tagging for pooled imaging of protein localization

**DOI:** 10.1101/2024.09.16.613361

**Authors:** Henry M. Sanchez, Tomer Lapidot, Ophir Shalem

**Affiliations:** Center for Cellular and Molecular Therapeutics, Children’s Hospital of Philadelphia, Philadelphia, PA 19104, USA; Department of Genetics, Perelman School of Medicine, University of Pennsylvania, Philadelphia, PA 19104, USA; Department of Bioengineering, University of Pennsylvania, Philadelphia, PA 19104, USA

## Abstract

The subcellular organization of proteins carries important information on cellular state and gene function, yet currently there are no technologies that enable accurate measurement of subcellular protein localizations at scale. Here we develop an approach for pooled endogenous protein tagging using prime editing, which coupled with an optical readout and sequencing, provides a snapshot of proteome organization in a manner akin to perturbation-based CRISPR screens. We constructed a pooled library of 17,280 pegRNAs designed to exhaustively tag 60 endogenous proteins spanning diverse localization patterns and explore a large space of genomic and pegRNA design parameters. Pooled measurements of tagging efficiency uncovered both genomic and pegRNA features associated with increased efficiency, including epigenetic states and interactions with transcription. We integrate pegRNA features into a computational model with predictive value for tagging efficiency to constrain the design space of pegRNAs for large-scale peptide knock-in. Lastly, we show that combining in-situ pegRNA sequencing with high-throughput deep learning image analysis, enables exploration of subcellular protein localization patterns for many proteins in parallel following a single pooled lentiviral transduction, setting the stage for scalable studies of proteome dynamics across cell types and environmental perturbations.
