## Supplementary material for "High-throughput optimized prime editing mediated endogenous protein tagging for pooled imaging of protein localization": Table S2

Gene	graded_annotation	annotations_grade_3	annotations_grade_2	annotations_grade_1	annotations
AATF	['nucleolus_gc_3']	nucleolus_gc			NUCI
ACTB	['membrane_3', 'cytoskeleton_3', 'cytoplasmic_2']	membrane;cytoskeleton	cytoplasmic		CYT
ARFIP2	['golgi_3', 'cytoplasmic_2', 'nucleoplasm_1']	golgi	cytoplasmic	nucleoplasm	GOL
BAIAP2L1	['membrane_3', 'cytoplasmic_2', 'cell_contact_3']	membrane;cell_contact	cytoplasmic		CYT
BAZ1A	['chromatin_3']	chromatin			NUC
BCAP31	['er_3']	er			ER
CAPZB	['membrane_3', 'cytoplasmic_3', 'nucleoplasm_1', 'vesicles_3']	membrane;cytoplasmic;vesicles		nucleoplasm	VSC
CCDC93	['vesicles_3']	vesicles			VSC
CCT3	['cytoplasmic_3', 'nucleoplasm_2']	cytoplasmic	nucleoplasm		CYT
CENPM	['nuclear_punctae_3']	nuclear_punctae			NSK
CHMP3	['vesicles_3']	vesicles			VSC
CLASP1	['centrosome_3', 'cytoplasmic_2', 'cytoskeleton_3']	centrosome;cytoskeleton	cytoplasmic		CNT
COPE	['cytoplasmic_1', 'golgi_3', 'vesicles_3']	golgi;vesicles		cytoplasmic	VSC
CORO1B	['membrane_3', 'vesicles_2']	membrane	vesicles		VSC
CSNK2A1	['cytoplasmic_3', 'nuclear_punctae_3', 'nucleoplasm_3', 'big_aggregates_3']	cytoplasmic;nuclear_punctae;big_aggregates;nucleoplasm			NSK
CTNNBL1	['chromatin_3']	chromatin			NUCB
EIF4A3	['chromatin_3', 'nucleoplasm_3']	chromatin;nucleoplasm			NUCB
ELOVL1	['vesicles_3']	vesicles			VSC
EMC4	['er_3']	er			ER
EMC7	['er_3']	er			ER
EMG1	['nucleolus_gc_3', 'nucleoplasm_1']	nucleolus_gc		nucleoplasm	NUCI
HDAC1	['nucleoplasm_3', 'chromatin_2']	nucleoplasm	chromatin		NUC
HMGA1	['nucleoplasm_3', 'chromatin_3', 'nucleolus_gc_1']	nucleoplasm;chromatin		nucleolus_gc	NUC
HSP90B1	['cytoplasmic_3']	cytoplasmic			CYT
HSPBP1	['nucleoplasm_3', 'cytoplasmic_3']	nucleoplasm;cytoplasmic			CYT
LAMTOR2	['vesicles_3']	vesicles			VSC
LPCAT2	['er_3', 'vesicles_3']	er;vesicles			ER
LZTS2	['membrane_3', 'centrosome_3', 'cytoplasmic_1', 'cell_contact_3']	membrane;cell_contact;centrosome		cytoplasmic	PLM
MED14	['nucleoplasm_3', 'nuclear_punctae_3']	nucleoplasm;nuclear_punctae			NSK
MYO19	['mitochondria_3']	mitochondria			MIT
NHP2	['nucleolus_fc_dfc_3']	nucleolus_fc_dfc			NUCI
NUP153	['nuclear_membrane_3']	nuclear_membrane			NUCM
NVL	['nucleolus_gc_3', 'nucleoplasm_1']	nucleolus_gc		nucleoplasm	NUCI
PI4KB	['golgi_3', 'cytoplasmic_1', 'vesicles_1']	golgi		cytoplasmic;vesicles	GOL
PMVK	['nucleoplasm_3', 'cytoplasmic_3']	nucleoplasm;cytoplasmic			CEL
POLR2K	['nucleolus_fc_dfc_3', 'nucleoplasm_2']	nucleolus_fc_dfc	nucleoplasm		NUCI
POLR3H	['nuclear_punctae_3', 'nucleoplasm_2']	nuclear_punctae	nucleoplasm		NSK
PSMA5	['nucleoplasm_3', 'cytoplasmic_2']	nucleoplasm	cytoplasmic		NUC
PSMF1	['nucleoplasm_3', 'cytoplasmic_3']	nucleoplasm;cytoplasmic			CEL
RAB3GAP2	['golgi_3', 'cytoplasmic_3', 'vesicles_2']	golgi;cytoplasmic	vesicles		CYT
RBM10	['chromatin_3']	chromatin			NUCB
RIOK2	['cytoplasmic_3']	cytoplasmic			CYT
SCAMP2	['golgi_3', 'vesicles_3', 'membrane_1']	golgi;vesicles		membrane	VSC
SCAMP4	['vesicles_3', 'membrane_3', 'golgi_2']	vesicles;membrane	golgi		VSC
SEPTIN9	['membrane_3', 'cytoskeleton_3']	membrane;cytoskeleton			CYS
SLC27A4	['er_3']	er			ER
SLC7A5	['membrane_3', 'vesicles_3']	membrane;vesicles			VSC
SMARCB1	['nucleoplasm_3', 'chromatin_2']	nucleoplasm	chromatin		NUCB
SPNS1	['vesicles_3']	vesicles			VSC
SPOUT1	['nucleolus_gc_3']	nucleolus_gc			NUCI
STT3B	['er_3']	er			ER
STX16	['golgi_3', 'vesicles_3']	golgi;vesicles			VSC
STX8	['vesicles_3']	vesicles			VSC
TERF2	['nuclear_punctae_3', 'nucleoplasm_2']	nuclear_punctae	nucleoplasm		NUCB
TUBG1	['centrosome_3', 'cytoplasmic_3', 'nucleoplasm_3']	centrosome;cytoplasmic;nucleoplasm			CYT
VCP	['nucleoplasm_3', 'cytoplasmic_3', 'cytoskeleton_1', 'chromatin_2', 'er_1']	nucleoplasm;cytoplasmic	chromatin	cytoskeleton;er	CEL
VDAC2	['mitochondria_3']	mitochondria			MIT
YWHAH	['centrosome_3', 'cytoplasmic_3', 'cell_contact_2']	centrosome;cytoplasmic	cell_contact		CYT
YWHAQ	['centrosome_2', 'cytoplasmic_3', 'nucleoplasm_2']	cytoplasmic	centrosome;nucleoplasm		CYT
ZNF326	['nuclear_punctae_3', 'nucleolus_gc_3', 'nucleolar_ring_3', 'nucleoplasm_3']	nuclear_punctae;nucleolus_gc;nucleoplasm;nucleolar_ring			NSK
non-targeting-control	['ntc']				NTC
